# Rerouting of ribosomal proteins into splicing in plant organelles

**DOI:** 10.1101/2020.03.03.974766

**Authors:** Chuande Wang, Rachel Fourdin, Martine Quadrado, Céline Dargel-Graffin, Dimitri Tolleter, David Macherel, Hakim Mireau

## Abstract

Production and expression of RNAs requires the action of multiple RNA-binding proteins (RBPs). New RBPs are most often created by novel combinations of dedicated RNA binding modules. However, recruiting existing genes to create new RBPs is also an important evolutionary strategy. In this report, we analysed the 8-member uL18 ribosomal protein family in Arabidopsis. uL18 proteins share a short structurally conserved domain that binds the 5S rRNA and allow its incorporation into ribosomes. Our results indicate that Arabidopsis uL18-like proteins are targeted to either mitochondria or chloroplasts. While two members of the family are found in organelle ribosomes, we reveal that two uL18-type proteins correspond to splicing factors that are necessary for the elimination of certain mitochondrial and plastid group II introns. These two proteins do not co-sediment with mitochondrial or plastid ribosomes but associate with the introns whose splicing they promote. Our study thus reveals that the RNA binding capacity of uL18 ribosomal proteins has been detoured to create factors facilitating the elimination of organellar introns.
