## Supplemental Table S1 for "Rerouting of ribosomal proteins into splicing in plant organelles"

### Sheet: Supplementary Table S1
Supplementary Table S1: Oligonucleotides used in this study.
Oligonucleotides	Sequence 5’-3’	Experiment
L18L5-7	GCAACGTTTCTTCTCGAACC	Genotyping
L18L5-6	GTGTCTCCGTTTGCCAGATT
L18-8-1bis	CCGCTGAGGGTAATGTTCTGA
L18-8-2bis	AGAGTTTGTGGAATGCCCGT
GWL18L5-8	CAAAAAAGCAGGCTAAAAATTAGAAGACAGTGTGACAAC	Complementation; GFP expression
GWL18L5-7bis	CAAGAAAGCTGGGTCGGCCATCATTAGATGACTAGTCTTC
GWL18L5-1	CAAAAAAGCAGGCTCTATGGCTTTGATGGTTTTGAG
GWL18-8B	CAAGAAAGCTGGGTCAGTTTTCGGACTCTCCACTCG
GWL18-8R	CAAGAAAGCTGGGTCCGGTAAGAACCCGTGTTGCG
GWL18-8-F	CAAAAAAGCAGGCTAAAATGGCTGCTTTGACTTCTCT
nad2e1	GCAGAATTCGTTCGGATC	mRNA probes for Northern blot
nad2e8	TATGAACTGAGTGCCATTTGA
nad5 E7	AGAAGGAAGCGCTATAATGAC
nad5 E6	TACTCACTATCAAAATGAAAG
nad5 intron3b-1	GAGTCGATACCTTGCTCGCC
nad5 intron3b-2	CGCCTATTACACGGCTCACT
nad5 intron4-1	TCCCTATGGACAAGGGGACA
nad5 intron4-2	ACTCTTCATTCTCCCGTGCT
nad5 exon4-1	TTCAGGTGCTTTTGTTGCGT
nad5 exon4-2	GGCCAATCGTCGGAATGTGT
RPS12CpE1-1	AGACAGCCAATCCGAAACGTC
RPS12CpE1-2	CGAGTACATGTTCCTCGTCG
RPS12CpI1-1	CATTGGTGCAAATCCAATCAACTC
RPS12CpI1-2	CACATTCTTTGGCTCTACCCC
RPS12CpI1-3	TCGAAGAATGAGGGGCAAAGA
RPS12CpI1-4	TCGCGAATCTCCTCCCTTCT
RPS12CpE2-1	CCAGAGTACGATTAACCTCGGG
RPS12CpE2-2	ACTCCGACAGCATCTAGGGT
RPL20-1	TAGCTCGGAGGCGTAGAACA
RPL20-2	TTGTGCAAGTATTTTCCGATTAAGA
RPS7-1	ATGTCACGCCGAGGTACTG
RPS7-2	GCAAGTGCTTTTCCTTGCGT
trnA-F	TGGAGATAAGCGGACTCGAACCGC	tRNA probes for Northern blot
trnA-R	GGGGATATAGCTCAGTTGGTAGAGCTCCG
trnV-F	TAGGGCTATACGGACTCGAAC
trnV-R	AGGGCTATAGCTCAGTTAGGT
trnK-F	TGGGTTGCCCGGGACTCGAA
trnK-R	GGGTTGCTAACTCAACGGTAGA
trnG-F	GCGGGTATAGTTTAGTGGTAAA
trnG-R	GGGTAGCGGGAATCGAACCC
trnL-F	GGGGATATGGCGGAATTGGTAG
trnL-R	TGGGGATAGAGGGACTTGAACC
trnI-F	GGGCTATTAGCTCAGTGGTAG
trnI-R	TGGGCCATCCTGGATTTGAAC
rrn16cp1	TGATTGGGCGTAAAGCGTCT	rRNA probes for Northern blot
rrn16cp2	CTTGGTAGTTTCCACCGCCT
rrn23cp1	AGGCCTCCCAAAAGGTAACG
rrn23cp2	GTCAAGCTCCCTTCTGCCTT
rrn5cp1	CCATCCCGAACTTGGTGGTT
rrn5cp2	GGCGTCGAGCTATTTTTCCG
rrn4.5cp1	GCGAGACGAGCCGTTTATCA
rrn4.5cp2	TGCCTCAGCTGCATACATCA
NAD1exon2_R	GACCAATAGATACTTCATAAGAGACCA	RIP-qPCR for uL18-L1
Qmnad1intron1R	CGTGCTCGTACGGTTCATAG
QM0285R	GCGAGCAGAAGCAAGGTTAT
mito091R	CCCATTCCTAACCAGTGGAG
mito337F	CTTATTCGTGGCAACCTTCC
QM1320F	TATTTGTTCTTCGCCGCTTT
QMnad5exon2F	TGGACCAAGCTACTTATGGATG
QMnad5intron1R	TTCGCAAATAGGTCCGACT
QMnad5intron2F	GTACGATCGTGTCGGGTGA
QMnad5exon2R	CTGGCTCTCGGGAGTCTCTT
QM0060F	AACATTGCAAAGGCATAATGA
QMnad5intron4R	CCTGTAAACCCCCATGATGT
QMnad7intron1F	ACGGTTTTTAGGGGGATCTG
nad7exon2R	AAGGTAAAGCTTGAAGATAAGTTTTGT
QMccb452intronF	CCCGGATCGAATCAGAGTT
QM180F	CACATGGAGGAGTGTGCATC
QM0160R	TGGGGGATTAATTGATTGGA
mito037R	AGCAGTACGAGCTGAAAGGC
rps12F	TCTCACACCGGGTAAATCCT	RIP-qPCR for uL18-L8
rps12R	ATCCGAAACGTCACGAAATC
rps12_exon3F	TTTGGCTTTTTGACCCCATA
rps12_exon2R	CGTAAAGTTGCCAGAGTACGA
rps12 intron1R	GGAGCCGTATGAGGTGAAAA
rps12-int1a-2	GAATCGAGTTCGTCCATTCTATTT
rps12 intron2R	TGTGGAAAGCCGTATTCGAT
QC0130F	GCTCCTTCACGCAGTTCTTC
atpF intronR	TTCGGGAAGGGATCATAGAA
QCclpP exon2F	AATAAGTTGATTCGAGATTTCGGT
clpP intron1R	GAACCGTATGCACCAAAAGG
QC0670R	GTGATGGTTTCGCGAAGTTT
clpP intron2R	TCATTCTGCGAAATAGAAAAACC
ndhAF	TTGACGCCACAAATTCCAT
ndhA intronR	AGGCCAAGACCTCATGTACG
