## Supplementary material for "Rerouting of ribosomal proteins into splicing in plant organelles": supplmentary table S3

### Sheet: Supplemental Table S3
Supplemental Table S3. Accession numbers of the proteins that are used for phylogenetic analysis
Speices	Accession numbers	Taxon
Arabidopsis thaliana	AT3G22450	Dicotyledons
	AT5G27820
	AT1G08845
	AT2G43310
	AT3G45020
	AT1G48350
	AT3G20230
	AT1G14205
	AT3G25520
	AT5G39740
Brassica napus	CDY15088.1
	CDY15089.1
	CDY27889.1
	CDY50258.1
	CDY52293.1
	CDY52294.1
	XP013655608.1
	XP013688027.1
	XP013712154.1
	XP013716293.1
	XP013721243.1
	XP013725072.1
	XP013751606.2
	XP022547979.1
Capsella rubella	XP006282684.1
	XP006284123.1
	XP006286599.2
	XP006292041.1
	XP006296106.1
	XP006296719.1
	XP006298484.2
	XP006299139.1
	XP006304252.1
	XP006305667.1
	XP006306511.1
Carica papaya	XP021889519.1
	XP021890576.1
	XP021893220.1
	XP021896089.1
	XP021900355.1
	XP021907220.1
	XP021912055.1
	XP021912150.1
Citrus clementina	XP006419937.1
	XP006423824.1
	XP006431833.1
	XP006433150.1
	XP006438704.1
	XP006441940.1
	XP006443043.2
	XP024040181.1
Populus trichocarpa	013G128600
	014G174000
	014G197100
	019G099000
	XP002319579.1
	XP006376245.2
	XP006384940.2
	XP024444949.1
	XP024460627.1
	XP024461911.1
	XP024463433.1
	XP024465464.1
Theobroma cacao	XP007014073.2
	XP007016846.1
	XP007030107.1
	XP007033701.1
	XP007033969.2
	XP007045886.2
	XP007046074.2
	XP007049513.1
	XP017976202.1
Vitis vinifera	G01038188001
	XP002263231.1
	XP002265052.1
	XP002266607.2
	XP002270819.1
	XP002276553.1
	XP002276584.3
	XP002278526.1
	XP002283176.1
Brachypodium distachyon	Bradi1g13630	Monocotyledons
	Bradi4g13640
	Bradi5g09500
	XP003562022.1
	XP003563357.1
	XP003566477.2
	XP003570130.1
	XP003574328.1
	XP010238469.1
	XP014757091.1
Sorghum bicolor	001G517600
	003G387900
	XP002446092.1
	XP002462788.1
	XP002463594.1
	XP002465793.1
	XP002467495.1
	XP021313879.1
	XP021319899.1
Oryza sativa Japonica	Os01g0896700
	Os01g0896800
	XP015610976.1
	XP015614406.1
	XP015614437.1
	XP015623581.1
	XP015625168.1
	XP015630413.1
	XP015630739.1
Zea mays	NP001150322.1
	NP001151288.1
	NP001361504.1
	NP001361506.1
	XP008646075.1
	XP008651469.1
	XP008653044.1
	Zm00001d012161
	Zm00001d027512
	Zm00001d042525
Picea sitchensis	ABK22610.1	Gymnosperms
	ABK23983.1
	ABK25907.1
	ABK27001.1
	ABR17003.1
Selaginella moellendorffii	XP002963369.2	Bryophytes
	XP002966231.2
	XP002971921.2
	XP002974657.2
	XP002974855.2
	XP002989809.2
	XP002993055.2
	XP024521899.1
Physcomitrella patens	PP00038G01610
	PP00097G00560
	PP00364G00030
	PP00371G00150
	XP024368324.1
	XP024369260.1
	XP024375627.1
	XP024376468.1
	XP024379707.1
	XP024388120.1
	XP024394632.1
Marchantia polymorpha	PTQ36989.1
	PTQ42040.1
Ostreococcus lucimarinus CCE9901	XP001418789.1	Chlorophyta
Ostreococcus tauri	XP022839521.1
Chlamydomonas reinhardtii	XP001690256.1
Volvox carteri f.nagariensis	XP002948447.1
Klebsormidium nitens	GAQ88143.1	Bacteria
Synechocystis sp.	AGF51023.1
Nostoc punctiforme	RCJ34281.1
Oscillatoria acuminata	WP015148985.1
Rickettsia akari	WP012149889.1
Escherichia coli	WP076797619.1
Drosophila melanogaster	NP_610818.1	Animalia
Homo sapiens	NP_054880.2
Mus musculus	NP_080586.1
